# Suppression of YAP Safeguards Human Naïve Pluripotency

**DOI:** 10.1101/2022.06.13.495936

**Authors:** Anish Dattani, Tao Huang, Austin Smith, Ge Guo

**Affiliations:** Living Systems Institute, University of Exeter, Stocker Road, Exeter EX4 4QD, United Kingdom

## Abstract

Propagation of human naïve pluripotent stem cells (nPSCs) requires inhibition of MEK/ERK signalling. However, MEK/ERK inhibition also induces differentiation into trophectoderm (TE). Therefore, robust self-renewal requires active suppression of TE fate. Tankyrase inhibition using XAV939 has been shown to stabilise human nPSCs. Here we dissect the mechanism of this effect. Tankyrase inhibition blocks canonical Wnt/β-catenin signalling. However, nPSCs depleted of β-catenin remain dependent on XAV939. We show that XAV939 prevents TE induction by suppressing YAP activity independent of β-catenin. Tankyrase inhibition stabilises angiomotin, which reduces nuclear translocation of YAP1/TAZ. Upon deletion of Angiomotin-family members *AMOT* and *AMOTL2*, nuclear YAP increases and XAV939 fails to prevent TE induction. Conversely, nPSCs lacking YAP1 fail to undergo TE differentiation and sustain efficient self-renewal without XAV939. These findings explain the distinct requirement for tankyrase inhibition in human but not mouse naïve PSCs and highlight the pivotal role of YAP in human naïve pluripotency.
