## Supplemental Table of Reagents for "Suppression of YAP Safeguards Human Naïve Pluripotency"

### Sheet: gRNAs 
gRNA name	oligo sequence	PAM	Target location
CTNNB1	TGCAATGACTCGAGCTCAGA	GGG	chr3:+41224969
WWTR1/TAZ gRNA1	TGTCTAGGTCCTGCGTGACG	TGG	chr3:+149657230
WWTR1/TAZ gRNA2	CCTGCCGGAGTCTTTCTTTA	AGG	chr3:-149657146
YAP gRNA1	GACGTTCATCTGGGACAGCA	TGG	chr11:-102162499
YAP gRNA2	ACATCGATCAGACAACAACA	TGG	chr11:+102162457
AMOT	TAGCAAACGCTGCAATACCG	TGG	chrX:+112823069
AMOTL1	GGGGCTATAACAAGCAGAAG	GGG	chr11:-94795016
AMOTL2	AGCCCACTCGCAGTACTATG	CGG	chr3:-134371081

### Sheet: qPCR assays
Gene	Taqman assay
SLC28A3	Hs00223220_m1
POU5F1	Hs04260367_gH
SOX2	Hs04234836_s1
GATA2	Hs00231119_m1
GATA3	Hs00231122_m1
ISL1	Hs00158126_m1
KLF17	Hs00702999_m1
KLF4	Hs00358836_m1
CDX2	Hs01078080_m1
TFCP2L1	Hs01011666_m1
MIXL1	Hs00430824_g1
HAVCR1	Hs00930379_g1
Gene	Primer sequence	UPL probe
MYOF	aaagcttgagcccatttcaa	UPL 62
	cgccttcgctggtatttct
TBX3	ggtcattaccaagtcgggaag	UPL 26
	tcagcagctataatgtccatcaa
LRP2	TGTTGCGGTTCATCCTTCGA	UPL 46
	AAAATGAGGCCCCTGTGAGG
NUAK2	CAGGATCCTTTGGGGGACAG	UPL 79
	GCTTTGAGCAGACCCTCAGT
ARGFX	aggatccagctagtcccagtt	UPL 59
	ggctgcagtaagccgaga
VENTX	tcttgctgatcgcacctg	UPL 65
	ggtgccaccaggatgtaaac
AMOTL2	aggcagcctgtgagaagc	UPL 1
	ctgcctgtctctgctgtgc
TBXT	gctgtgacaggtacccaacc	UPL 23
	catgcaggtgagttgtcagaa

### Sheet: Primary Antibodies
Antibodies	Source	IDENTIFIER	Dilution	Species
GATA3	Thermo Fisher	MA1-028	1::1000	Mouse
GATA3	Abcam	ab199428	1::1000	Rabbit
POU5F1	CST	Cat#2750	1::1000	Rabbit
AMOTL2	Novus Biologicals	NBP2-92875	1::500	Rabbit
YAP1	CST	Cat#14074	1::500	Rabbit
WWTR1/TAZ	Novus Biologicals	NBP1-85067	1::500	Rabbit
KLF17	Atlas Antibody	Cat#HPA024629	1::500	Rabbit
PLAKOGLOBIN	Abcam	ab12083	1::1000	Mouse
SUSD2 Antibody, anti-human, APC	BioLegend	Cat#327408	1::50	Conjugated
CD24 Antibody, anti-human, FITC	BioLegend	Cat#311104	1::50	Conjugated
β-Catenin	CST	Cat#9582	1::1000 or 1:500 for flow cytometry	Rabbit
